# No detectable DNA methylation in the kelps (Laminariales): a conversion-free test of a predicted loss

**DOI:** 10.64898/2026.11.17.767002

**Authors:** Robin S. Sleith, Scott Lindell, Michael W. Lomas, Gary Molano, Nichole N. Price, Charlotte T. C. Quigley, Peter D. Countway

## Abstract

Kelps (Laminariales) dominate temperate and polar rocky coasts and support a fast-growing aquaculture sector. Breeding and restoration programs need to know whether a line’s performance follows its genotype or its culture history. DNA methylation has been reported in kelps, with differences by life stage, thermal history and population of origin now underpinning a literature on conditioning and priming in seaweed breeding. Recent comparative genomics work predicts otherwise, because brown algae lack the canonical DNA methyltransferases and should therefore carry little or no DNA methylation. We tested the prediction with native-DNA nanopore sequencing, which requires neither bisulfite conversion nor methylation-dependent digestion, in seven kelp datasets spanning three genera, four species and four *S. latissima* life stages. Nuclear 5-methylcytosine stayed at the measurement background in every sequence context (CG 0.021-0.034% of sites, against 0.023% on PCR copies that carry no methyl group by construction), while the same pipeline returned 58% of CG sites methylated in a diatom and recovered the transposon-targeted distribution a functioning system predicts. In native reads, thirteen of the fourteen best-covered chloroplast positions that bisulfite sequencing placed above 2% carry at most one methylated call, and those published levels track each library’s conversion efficiency rather than its tissue. Gene content and direct measurement agree, so the heritable effects reported in cultivated kelp require a carrier other than DNA methylation: chromatin modifications or non-coding RNA.
