## Supplementary material for "No detectable DNA methylation in the kelps (Laminariales): a conversion-free test of a predicted loss": S1

### Sheet: Table 1
Table 1. Samples, sequencing runs, references and nuclear coverage.
Sample	Species	Material	Flow cell	Run date	Reads basecalled (M)	Nuclear reads kept	Nuclear reads ≥ 95% identity (used)	Nuclear reference	Nuclear reference size (Mb)	Organelle references (chloroplast / mitochondrion)	Mean nuclear depth (x)	Nuclear genome covered ≥ 1x (%)	Nuclear CG sites with a call (M)
FG2	Saccharina latissima	Female gametophyte culture (two libraries)	FBH87407; FBH77850	2026-10-08; 2026-10-09	16.6	2340363	2082088	S. latissima SL_CT1_FG3 assembly (this project)	616	NC_049039.1 / NC_026108.1	5.35	83.9	189.1
MG2	Saccharina latissima	Male gametophyte culture	FBH29511	2026-11-05	6.6	728718	662016	S. latissima SL_CT1_FG3 assembly (this project)	616	NC_049039.1 / NC_026108.1	0.436	32.1	15.6
Spores	Saccharina latissima	Meiospore pool released from fertile sporophytes	FAX31356	2023-12-21	2.26	1607100	1441413	S. latissima SL_CT1_FG3 assembly (this project)	616	NC_049039.1 / NC_026108.1	6.75	90.5	249.6
Blade	Saccharina latissima	Sporophyte blade tissue	FBA36739	2025-12-09	4.72	1604762	1366495	S. latissima SL_CT1_FG3 assembly (this project)	616	NC_049039.1 / NC_026108.1	1.36	62.2	50.4
S. japonica	Saccharina japonica	Gametophyte culture, NCMA CCMP10001	FBH30639	2026-11-10	7.7	438254	392528	S. japonica C12, GCA_059791855.1 (chloroplast-like contigs masked)	575	NC_018523.1 / NC_013476.1	1.63	72.7	55.3
Macrocystis	Macrocystis pyrifera	Gametophyte culture, NCMA CCMP10000	FBH29610	2026-11-05	8	265463	216162	M. pyrifera CI_03, GCA_031763025.1 (8.6 kb mitochondrial insertion masked)	537	This culture's own chloroplast and mitochondrion consensus	1.12	58.7	37.4
Alaria	Alaria esculenta	Field sample (kelp metagenome)	FBG10821	2026-07-23	5.2	15466	12335	A. esculenta v3 (Bringloe et al. 2022; rDNA and bacterial contigs excluded)	488	NC_058770.1 / NC_058765.1 (A. esculenta chloroplast / mitochondrion)	0.016	1.5	0.46
Thalassiosira (positive control)	Thalassiosira sp. (mapped to T. delicatula)	Plankton metagenome: pooled Maine DMR samples, June 2026 Pseudo-nitzschia event	FBG10887	2026-09-01	2.2	10132	4270	T. delicatula AJA262-20, GCA_036939835.2	244	PV423691.1 (T. delicatula AJA260-20 plastome) / –	0.017	1.4	0.16
Notes
All runs: R10.4.1 flow cells; kelp libraries made with the ligation kit SQK-LSK114; basecalled with Dorado 1.3.4, dna_r10.4.1_e8.2_400bps_sup@v5.2.0 + 5mC_5hmC@v2 + 6mA@v1. Flow cell IDs and run dates are from the BAM read-group headers.
Mapping: minimap2 2.28 (-ax map-ont -y) to the nuclear reference plus organelles; kept primary alignments with MAPQ ≥ 20 and ≥ 75% of the read aligned ("Nuclear reads kept"). All methylation results use only the kept reads whose alignment identity (1 − NM / aligned columns) is ≥ 95%; methylation calls: modkit pileup at p ≥ 0.8.
Depth, coverage and CG calls refer to the ≥ 95% identity reads. Most reads in the kelp cultures are bacterial, so kept reads are a small share of reads basecalled.
S. japonica: the whole run (all 311 pod5 files, basecalled in five batches); all S. japonica results, nuclear and chloroplast, come from this run alone.
Macrocystis (CCMP10000) and S. japonica (CCMP10001) are NCMA cultures; species were confirmed from each sample's own organelle reads.
Thalassiosira: the best-fitting genome and plastome among 18 Thalassiosira/Conticribra genomes and 32 plastomes tested on this sample.
– : no mitochondrial reference used.
Alaria was re-mapped on 2026-11-16 with its mitogenome NC_058765 added to the reference (as for the other kelps); 460 reads previously placed on nuclear contigs moved to the mitochondrion.
